# Phosphatidylserine receptors are critical for lethal infection by Crimean-Congo hemorrhagic fever virus

**DOI:** 10.64898/2026.10.29.762781

**Authors:** Jacob Berrigan, Stephanie R. Monticelli, Matt Daileg Ramirez, Paige T. Donovan, Taylor Powell, Ana I. Kuehne, Russell R. Bakken, Sarah B. Sulkosky, Xiankun Zeng, Christopher P. Stefan, Susan R. Coyne, Andrew S. Herbert, Wendy J. Maury, Kartik Chandran, Ezgi Kasikci

## Abstract

The tick-borne Crimean-Congo hemorrhagic fever virus (CCHFV) causes severe and often fatal hemorrhagic disease for which no approved countermeasures are available. Herein, we identify the phosphatidylserine receptors (PSRs) AXL, TIM-1, and TIM-4 as critical entry host factors for CCHFV in cell lines and liver-derived primary cell cultures. Small-molecule and antibody-based PSR inhibitors greatly reduced viral infection in cell culture. Germline knockout of individual PSR genes afforded partial protection against CCHFV infection, disease, and death in a murine model of lethal viral challenge. Mice engineered to lack two PSRs were completely protected from challenge, with viremia and viral replication, pathology, and inflammation in the liver and spleen reduced to baseline. Therefore, PSRs are collectively indispensable for CCHFV infection and pathogenesis. We conclude that PSRs are not just cell entry factors but *bona fide* determinants of infection, dissemination, and disease by CCHFV and legitimate targets for the development of new antiviral countermeasures.
