## Supplemental Table 1 for "Phosphatidylserine receptors are critical for lethal infection by Crimean-Congo hemorrhagic fever virus"

### Sheet: Sheet1
	a)
	sgRNA sequences for CRISPR/Cas9 KO
	AXL sgRNA	CGAAGCCCATAACGCCAAGG
	TIM-1 sgRNA1	GGACACACGCTATAAGCTAT
	TIM-1 sgRNA2	TGGGTGGTTCAATGACATGA
	b)
	shRNA Sequences	Cat#	Sequence
	TIMD4 shRNA	TRCN0000155535	GATGACAACCATTGCCGTCTT
	TIMD4 shRNA	TRCN0000153327	GATGTCTCCTTGACCATCTTA
	AXL shRNA	TRCN0000001040	CGAAATCCCTATGTCAACAT
	TIM1 shRNA	TRN0000303580	ACGACTGTTCTGACGACAATG
	c)
	Taqman probes	Cat#
	TIM-4	Hs00293316_m1
	TIM-1	Hs00930379_g1
	AXL	Hs01064444_m1
	GAPDH	Hg05064520_gH
	d)
	Gene	Forward common primer (5’ → 3’)	Reverse Mutant primer (5’ → 3’)	Reverse WT primer (5’ → 3’)
	Havcr1	GTTTGCTGCCTTATTTGTGTCCTGG	GTCTGTCCTAGCTTCCTCACTG	CAGACATCAACTCTACAAGGTCCAAGAC
	Axl	ATCTGTCCCCCATACCCTCTGACA	GGGCCAGCTCATTCCTCCCACTCAT	TTCCATGACTTCAGCTTCCCCGATG
	Timd4	TAGCACAGGTTTTGCGTGAC	GCCAGAGGCCACTTGTGTAG	CTCTGGGACCACGAGAGGTA
	Ifnar	CGAGGCGAAGTGGTTAAAAG	AATTCGCCAATGACAAGACG	ACGGATCAACCTCATTCCAC
